# Multiplexed perturbation of yew reveals cryptic proteins that enable a total biosynthesis of baccatin III and Taxol precursors

**DOI:** 10.1101/2024.11.06.622305

**Authors:** Conor James McClune, Jack Chun-Ting Liu, Chloe Wick, Ricardo De La Peña, Bernd Markus Lange, Polly M. Fordyce, Elizabeth S. Sattely

## Abstract

Plants make complex and potent therapeutic molecules, but difficulties in sourcing from natural producers or chemical synthesis can challenge their use in the clinic. A prominent example is the anti-cancer therapeutic paclitaxel (Taxol^®^). Identification of the full paclitaxel biosynthetic pathway would enable heterologous drug production, but it has eluded discovery despite a half century of intensive research. Within the search space of *Taxus’* large, enzyme-rich genome, we suspected the complex paclitaxel pathway would be difficult to resolve using conventional gene co-expression analysis and small sample sets. To improve the resolution of gene set identification, we developed a multiplexed perturbation strategy to transcriptionally profile cell states spanning tissues, cell types, developmental stages, and elicitation conditions. This approach revealed a set of paclitaxel biosynthetic genes that segregate into expression modules that suggest consecutive biosynthetic sub-pathways. These modules resolved seven new genes that, when combined with previously known enzymes, are sufficient for the *de novo* biosynthesis and isolation of baccatin III, an industrial precursor for Taxol, in *Nicotiana benthamiana* leaves at levels comparable to the natural abundance in *Taxus* needles. Included are taxane 1β-hydroxylase (T1βH), taxane 9α-hydroxylase (T9αH), taxane 7β-*O*-acyltransferase (T7ΑΤ), taxane 7β-*O*-deacetylase (T7dA), taxane 9α-*O*-deacetylase (T9dA), and taxane 9-oxidase (T9ox). Importantly, the T9αH we discovered is distinct and independently evolved from those recently reported, which failed to yield baccatin III with downstream enzymes. Unexpectedly, we also found a nuclear transport factor 2 (NTF2)-like protein (FoTO1) crucial for high yields of taxanes; this gene promotes the formation of the desired product during the first taxane oxidation step, resolving a longstanding bottleneck in paclitaxel pathway reconstitution. Together with a new β-phenylalanine-CoA-ligase, the eight genes discovered in this study enables the complete reconstitution of 3’-*N*-debenzoyl-2’-deoxy-paclitaxel with a 20-enzyme pathway in *Nicotiana* plants. More broadly, we establish a generalizable approach for pathway discovery that scales the power of co-expression studies to match the complexity of specialized metabolism, enabling discovery of gene sets responsible for high-value biological functions.
