## Supplementary material for "Multiplexed perturbation of yew reveals cryptic proteins that enable a total biosynthesis of baccatin III and Taxol precursors": Source Data

### Sheet: Experimental setup
Agrobacterium-mediated infiltration in N. benthamiana with the following strain combinations
	Name	boost	TDS	FoTO	T5aH	TAT	T10bH	DBAT	T13aH	T9αH-750C	T2aH	TBT	T7bH	T7AT	TOT	T1bH-686	DeAc898	DeAc1023	T9ox	GFP
	∆TS	HMGR+tGGPPS		907	T5aH	TAT	T10bH	DBAT	T13aH	CYP699	T2aH	TBT	T7bH	T7Ac*2	TOT	CJM686	CJM898	CJM1023*0.5	CJM197	GFP*3
	∆FoTO	HMGR+tGGPPS	tTS2*3		T5aH	TAT	T10bH	DBAT	T13aH	CYP699	T2aH	TBT	T7bH	T7Ac*2	TOT	CJM686	CJM898	CJM1023*0.5	CJM197	GFP
	∆T5αH	HMGR+tGGPPS	tTS2*3	907		TAT	T10bH	DBAT	T13aH	CYP699	T2aH	TBT	T7bH	T7Ac*2	TOT	CJM686	CJM898	CJM1023*0.5	CJM197	GFP
	∆TAT	HMGR+tGGPPS	tTS2*3	907	T5aH		T10bH	DBAT	T13aH	CYP699	T2aH	TBT	T7bH	T7Ac*2	TOT	CJM686	CJM898	CJM1023*0.5	CJM197	GFP
	∆T10βH	HMGR+tGGPPS	tTS2*3	907	T5aH	TAT		DBAT	T13aH	CYP699	T2aH	TBT	T7bH	T7Ac*2	TOT	CJM686	CJM898	CJM1023*0.5	CJM197	GFP
	∆DBAT	HMGR+tGGPPS	tTS2*3	907	T5aH	TAT	T10bH		T13aH	CYP699	T2aH	TBT	T7bH	T7Ac*2	TOT	CJM686	CJM898	CJM1023*0.5	CJM197	GFP
	∆T13αH	HMGR+tGGPPS	tTS2*3	907	T5aH	TAT	T10bH	DBAT		CYP699	T2aH	TBT	T7bH	T7Ac*2	TOT	CJM686	CJM898	CJM1023*0.5	CJM197	GFP
	∆T9αH-750C	HMGR+tGGPPS	tTS2*3	907	T5aH	TAT	T10bH	DBAT	T13aH		T2aH	TBT	T7bH	T7Ac*2	TOT	CJM686	CJM898	CJM1023*0.5	CJM197	GFP
	∆T2αH	HMGR+tGGPPS	tTS2*3	907	T5aH	TAT	T10bH	DBAT	T13aH	CYP699		TBT	T7bH	T7Ac*2	TOT	CJM686	CJM898	CJM1023*0.5	CJM197	GFP
	∆TBT	HMGR+tGGPPS	tTS2*3	907	T5aH	TAT	T10bH	DBAT	T13aH	CYP699	T2aH		T7bH	T7Ac*2	TOT	CJM686	CJM898	CJM1023*0.5	CJM197	GFP
	∆T7βH	HMGR+tGGPPS	tTS2*3	907	T5aH	TAT	T10bH	DBAT	T13aH	CYP699	T2aH	TBT		T7Ac*2	TOT	CJM686	CJM898	CJM1023*0.5	CJM197	GFP
	∆T7AΤ	HMGR+tGGPPS	tTS2*3	907	T5aH	TAT	T10bH	DBAT	T13aH	CYP699	T2aH	TBT	T7bH		TOT	CJM686	CJM898	CJM1023*0.5	CJM197	GFP*2
	∆TOT	HMGR+tGGPPS	tTS2*3	907	T5aH	TAT	T10bH	DBAT	T13aH	CYP699	T2aH	TBT	T7bH	T7Ac*2		CJM686	CJM898	CJM1023*0.5	CJM197	GFP
	∆T1βH-686	HMGR+tGGPPS	tTS2*3	907	T5aH	TAT	T10bH	DBAT	T13aH	CYP699	T2aH	TBT	T7bH	T7Ac*2	TOT		CJM898	CJM1023*0.5	CJM197	GFP
	∆T9dA	HMGR+tGGPPS	tTS2*3	907	T5aH	TAT	T10bH	DBAT	T13aH	CYP699	T2aH	TBT	T7bH	T7Ac*2	TOT	CJM686		CJM1023*0.5	CJM197	GFP
	∆T7dA	HMGR+tGGPPS	tTS2*3	907	T5aH	TAT	T10bH	DBAT	T13aH	CYP699	T2aH	TBT	T7bH	T7Ac*2	TOT	CJM686	CJM898		CJM197	GFP*0.5
	∆T9ox	HMGR+tGGPPS	tTS2*3	907	T5aH	TAT	T10bH	DBAT	T13aH	CYP699	T2aH	TBT	T7bH	T7Ac*2	TOT	CJM686	CJM898	CJM1023*0.5		GFP
	complete pathway	HMGR+tGGPPS	tTS2*3	907	T5aH	TAT	T10bH	DBAT	T13aH	CYP699	T2aH	TBT	T7bH	T7Ac*2	TOT	CJM686	CJM898	CJM1023*0.5	CJM197
	Jiang, 2024	HMGR+tGGPPS	tTS2*3		T5aH	TAT			T13aH	CJM915	T2aH	TBT	T7bH		TOT
	Zhang, 2023	HMGR+tGGPPS	tTS2*3		T5aH	TAT	T10bH	DBAT	T13aH	CJM915	T2aH	TBT	T7bH		pCJM187	CJM981			CJM197

### Sheet: Baccatin III quantification
Baccatin III quantification
Name	Data File	(609-> 549.2) Area	Qualifier*	Conc. (nM)	Solvent (uL)	dry weight (mg)**	ug/g	Mean (ug/g)		* "!" Means these signals do not meet the qualification criteria based on the ratio of qualifier (m/z 427.1)/quantifier (m/z 549.2) = 0.15 with 30% tolerance.
	e16801_bacIII_dTS_1.d	13		0.273684	700	10	0.0112386			** unless otherwise specified, 10 mg is used for most of the sample as the average dry weight
∆TS	e16801_bacIII_dTS_2.d	11	!	0.231579	700	10	0.00950958	0.015273
	e16801_bacIII_dTS_3.d	29	!	0.610526	700	10	0.0250707
	e16802_bacIII_dFOTO_1.d	163	!	3.43158	700	10	0.140915
∆FoTO	e16802_bacIII_dFOTO_2.d	1146	!	24.1263	700	10	0.990725	0.98064
	e16802_bacIII_dFOTO_3.d	2094		44.0842	700	10	1.81028
	e16803_bacIII_dT5aH_1.d	5091		107.179	700	9.2	4.78392
∆T5αH	e16803_bacIII_dT5aH_2.d	10677		224.779	700	10.4	8.87533	7.17293
	e16803_bacIII_dT5aH_3.d	9455		199.053	700	10.4	7.85954
	e16804_bacIII_dTAT_1.d	29		0.610526	700	10	0.0250707
∆TAT	e16804_bacIII_dTAT_2.d	16	!	0.336842	700	10	0.0138321	0.0195955
	e16804_bacIII_dTAT_3.d	23	!	0.484211	700	10	0.0198837
	e16805_bacIII_dT10bH_1.d	24	!	0.505263	700	10	0.0207482
∆T10βH	e16805_bacIII_dT10bH_2.d	122		2.56842	700	10	0.10547	0.0982657
	e16805_bacIII_dT10bH_3.d	195		4.10526	700	10	0.168579
	e16806_bacIII_dDBAT_1.d	440		9.26316	700	10	0.380383
∆DBAT	e16806_bacIII_dDBAT_2.d	2344		49.3474	700	10	2.02641	1.26218
	e16806_bacIII_dDBAT_3.d	1596		33.6	700	10	1.37975
	e16807_bacIII_dT13aH_1.d	43		0.905263	700	10	0.0371738
∆T13αH	e16807_bacIII_dT13aH_2.d	29	!	0.610526	700	10	0.0250707	0.0584983
	e16807_bacIII_dT13aH_3.d	131	!	2.75789	700	10	0.11325
	e16808_bacIII_dT9aH_1.d	15	!	0.315789	700	10	0.0129676
∆T9αH-750C	e16808_bacIII_dT9aH_2.d	24		0.505263	700	10	0.0207482	0.0178665
	e16808_bacIII_dT9aH_3.d	23	!	0.484211	700	10	0.0198837
	e16809_bacIII_dT2aH_1.d	15	!	0.315789	700	10	0.0129676
∆T2αH	e16809_bacIII_dT2aH_2.d	29		0.610526	700	10	0.0250707	0.0172901
	e16809_bacIII_dT2aH_3.d	16	!	0.336842	700	10	0.0138321
	e16810_bacIII_dTBT_1.d	24	!	0.505263	700	10	0.0207482
∆TBT	e16810_bacIII_dTBT_2.d	14	!	0.294737	700	10	0.0121031	0.0184428
	e16810_bacIII_dTBT_3.d	26	!	0.547368	700	10	0.0224772
	e16811_bacIII_dT7bH_1.d	17	!	0.357895	700	10	0.0146966
∆T7βH	e16811_bacIII_dT7bH_2.d	10	!	0.210526	700	10	0.00864507	0.0149848
	e16811_bacIII_dT7bH_3.d	25	!	0.526316	700	10	0.0216127
	e16812_bacIII_dT7Ac_1.d	15	!	0.315789	700	10	0.0129676
∆T7AΤ	e16812_bacIII_dT7Ac_2.d	18	!	0.378947	700	10	0.0155611	0.015273
	e16812_bacIII_dT7Ac_3.d	20	!	0.421053	700	10	0.0172901
	e16813_bacIII_dTOT_1.d	29		0.610526	700	10	0.0250707
∆TOT	e16813_bacIII_dTOT_2.d	11	!	0.231579	700	10	0.00950958	0.0193073
	e16813_bacIII_dTOT_3.d	27	!	0.568421	700	10	0.0233417
	e16814_bacIII_dT1bH_1.d	16	!	0.336842	700	10	0.0138321
∆T1βH-686	e16814_bacIII_dT1bH_2.d	17	!	0.357895	700	10	0.0146966	0.0115268
	e16814_bacIII_dT1bH_3.d	7		0.147368	700	10	0.00605155
	e16815_bacIII_dCJM898_1.d	9	!	0.189474	700	10	0.00778057
∆T9dA	e16815_bacIII_dCJM898_2.d	23	!	0.484211	700	10	0.0198837	0.0207482
	e16815_bacIII_dCJM898_3.d	40	!	0.842105	700	10	0.0345803
	e16816_bacIII_dCJM1023_1.d	19	!	0.4	700	10	0.0164256
∆T7dA	e16816_bacIII_dCJM1023_2.d	8	!	0.168421	700	10	0.00691606	0.0138321
	e16816_bacIII_dCJM1023_3.d	21		0.442105	700	10	0.0181547
	e16817_bacIII_d197_1.d	1625		34.2105	700	10	1.40482
∆T9ox	e16817_bacIII_d197_2.d	3511		73.9158	700	10	3.03529	3.17044
	e16817_bacIII_d197_3.d	5866		123.495	700	10	5.0712
	e16818_bacIII_baccatinIIIpath_1.d	1299		27.3474	700	9.8	1.14591
complete pathway	e16818_bacIII_baccatinIIIpath_2.d	10426		219.495	700	10	9.01335	7.93131
	e16818_bacIII_baccatinIIIpath_3.d	13879		292.189	700	8.8	13.6347
	e16820_bacIII_Science2024_1.d	45	!	0.947368	700	9.1	0.0427504
Jiang, 2024	e16820_bacIII_Science2024_2.d	25		0.526316	700	10.6	0.0203893	0.0213109
	e16820_bacIII_Science2024_3.d	1	!	0.0210526	700	10.9	0.000793126
	e16821_bacIII_MolPlant2023_1.d	44		0.926316	700	9.6	0.0396233
Zhang, 2023	e16821_bacIII_MolPlant2023_2.d	27	!	0.568421	700	11.6	0.0201222	0.0338512
	e16821_bacIII_MolPlant2023_3.d	59		1.24211	700	12.2	0.0418081
	e168_ChemHtaxus_needle_1.d	28459		599.137	1210	24.2	17.5736
ChemHTaxus	e168_ChemHtaxus_needle_2.d	10008		210.695	1785	35.7	6.17999	9.92599
	e168_ChemHtaxus_needle_3.d	9756		205.389	1185	23.7	6.02438
	e168_tmedia_needle_1.d	2399		50.5053	1165	23.3	1.4814
T. media needle	e168_tmedia_needle_2.d	1540		32.4211	1430	28.6	0.950958	1.69999
	e168_tmedia_needle_3.d	4320		90.9474	1350	27	2.66762

### Sheet: Calibration
	Calibration curve
	Data File	conc.	conc. (M)	(609-> 549.2) Area
	BacIII_10nM.d	10 nM	1e-08	326
	BacIII_100nM.d	100 nM	1e-07	2696
	BacIII_500nM.d	500 nM	5e-07	16919
	BacIII_1uM.d	1 uM	1e-06	26213
	BacIII_5uM.d	5 uM	5e-06	214255
	BacIII_50uM.d	50 uM	5e-05	2377882
			Slope	47500000000

### Sheet: LoD
Limit of Detection (LoD)
	Data File	(609-> 549.2) Area		A low concentration sample below estimated LoD (10 pM baccatin III) is measured 10 times. LoD is calculated using LoD = 3.3*SD/slope of calibration, where SD is the standard deviation (SD) of low concentration samples.
	BacIII_10pM_rep1.d	295
	BacIII_10pM_rep2.d	293
	BacIII_10pM_rep3.d	267
	BacIII_10pM_rep4.d	289
	BacIII_10pM_rep5.d	332
	BacIII_10pM_rep6.d	313
	BacIII_10pM_rep7.d	305
	BacIII_10pM_rep8.d	296
	BacIII_10pM_rep9.d	304
	BacIII_10pM_rep10.d	333
	Standard deviaton	19.8609
	LoD (nM)	1.37981

### Sheet: raw data
Sample							baccatin III Results
		Name	Data File	Type	Level	Acq. Date-Time	Area
		e16821_bacIII_MolPlant2023_3	e16821_bacIII_MolPlant2023_3.d	Sample		2024-09-26 16:36:00	59
	!	e16820_bacIII_Science2024_1	e16820_bacIII_Science2024_1.d	Sample		2024-09-26 16:44:00	45
		e16821_bacIII_MolPlant2023_1	e16821_bacIII_MolPlant2023_1.d	Sample		2024-09-26 16:53:00	44
	!	e16820_bacIII_Science2024_3	e16820_bacIII_Science2024_3.d	Sample		2024-09-26 17:02:00	1
		e16820_bacIII_Science2024_2	e16820_bacIII_Science2024_2.d	Sample		2024-09-26 17:10:00	25
	!	e16821_bacIII_MolPlant2023_2	e16821_bacIII_MolPlant2023_2.d	Sample		2024-09-26 17:19:00	27
		e16804_bacIII_dTAT_1	e16804_bacIII_dTAT_1.d	Sample		2024-09-26 17:28:00	29
	!	e16811_bacIII_dT7bH_3	e16811_bacIII_dT7bH_3.d	Sample		2024-09-26 17:36:00	25
		e16813_bacIII_dTOT_1	e16813_bacIII_dTOT_1.d	Sample		2024-09-26 17:45:00	29
	!	e16810_bacIII_dTBT_3	e16810_bacIII_dTBT_3.d	Sample		2024-09-26 17:53:00	26
	!	e16801_bacIII_dTS_3	e16801_bacIII_dTS_3.d	Sample		2024-09-26 18:02:00	29
		e16809_bacIII_dT2aH_2	e16809_bacIII_dT2aH_2.d	Sample		2024-09-26 18:11:00	29
	!	e16804_bacIII_dTAT_2	e16804_bacIII_dTAT_2.d	Sample		2024-09-26 18:19:00	16
	!	e16805_bacIII_dT10bH_1	e16805_bacIII_dT10bH_1.d	Sample		2024-09-26 18:28:00	24
	!	e16804_bacIII_dTAT_3	e16804_bacIII_dTAT_3.d	Sample		2024-09-26 18:36:00	23
	!	e16813_bacIII_dTOT_2	e16813_bacIII_dTOT_2.d	Sample		2024-09-26 18:45:00	11
	!	e16809_bacIII_dT2aH_1	e16809_bacIII_dT2aH_1.d	Sample		2024-09-26 18:54:00	15
	!	e16801_bacIII_dTS_2	e16801_bacIII_dTS_2.d	Sample		2024-09-26 19:02:00	11
	!	e16811_bacIII_dT7bH_1	e16811_bacIII_dT7bH_1.d	Sample		2024-09-26 19:11:00	17
	!	e16810_bacIII_dTBT_2	e16810_bacIII_dTBT_2.d	Sample		2024-09-26 19:19:00	14
	!	e16810_bacIII_dTBT_1	e16810_bacIII_dTBT_1.d	Sample		2024-09-26 19:28:00	24
	!	e16813_bacIII_dTOT_3	e16813_bacIII_dTOT_3.d	Sample		2024-09-26 19:37:00	27
	!	e16808_bacIII_dT9aH_3	e16808_bacIII_dT9aH_3.d	Sample		2024-09-26 19:45:00	23
	!	e16809_bacIII_dT2aH_3	e16809_bacIII_dT2aH_3.d	Sample		2024-09-26 19:54:00	16
	!	e16808_bacIII_dT9aH_1	e16808_bacIII_dT9aH_1.d	Sample		2024-09-26 20:02:00	15
	!	e16811_bacIII_dT7bH_2	e16811_bacIII_dT7bH_2.d	Sample		2024-09-26 20:11:00	10
		e16805_bacIII_dT10bH_2	e16805_bacIII_dT10bH_2.d	Sample		2024-09-26 20:20:00	122
		e16808_bacIII_dT9aH_2	e16808_bacIII_dT9aH_2.d	Sample		2024-09-26 20:28:00	24
		e16801_bacIII_dTS_1	e16801_bacIII_dTS_1.d	Sample		2024-09-26 20:37:00	13
		e16805_bacIII_dT10bH_3	e16805_bacIII_dT10bH_3.d	Sample		2024-09-26 20:46:00	195
		e16816_bacIII_dCJM1023_3	e16816_bacIII_dCJM1023_3.d	Sample		2024-09-26 20:54:00	21
	!	e16815_bacIII_dCJM898_2	e16815_bacIII_dCJM898_2.d	Sample		2024-09-26 21:03:00	23
	!	e16814_bacIII_dT1bH_1	e16814_bacIII_dT1bH_1.d	Sample		2024-09-26 21:11:00	16
		e16806_bacIII_dDBAT_1	e16806_bacIII_dDBAT_1.d	Sample		2024-09-26 21:20:00	440
	!	e16802_bacIII_dFOTO_2	e16802_bacIII_dFOTO_2.d	Sample		2024-09-26 21:28:00	1146
		e16806_bacIII_dDBAT_3	e16806_bacIII_dDBAT_3.d	Sample		2024-09-26 21:37:00	1596
	!	e16807_bacIII_dT13aH_2	e16807_bacIII_dT13aH_2.d	Sample		2024-09-26 21:46:00	29
	!	e16802_bacIII_dFOTO_1	e16802_bacIII_dFOTO_1.d	Sample		2024-09-26 21:54:00	163
	!	e16814_bacIII_dT1bH_2	e16814_bacIII_dT1bH_2.d	Sample		2024-09-26 22:03:00	17
	!	e16816_bacIII_dCJM1023_1	e16816_bacIII_dCJM1023_1.d	Sample		2024-09-26 22:11:00	19
		e16817_bacIII_d197_3	e16817_bacIII_d197_3.d	Sample		2024-09-26 22:20:00	5866
	!	e16816_bacIII_dCJM1023_2	e16816_bacIII_dCJM1023_2.d	Sample		2024-09-26 22:28:00	8
!	!	e16807_bacIII_dT13aH_3	e16807_bacIII_dT13aH_3.d	Sample		2024-09-26 22:37:00	131
	!	e16815_bacIII_dCJM898_3	e16815_bacIII_dCJM898_3.d	Sample		2024-09-26 22:46:00	40
!	!	e16812_bacIII_dT7Ac_1	e16812_bacIII_dT7Ac_1.d	Sample		2024-09-26 22:54:00	15
	!	e16815_bacIII_dCJM898_1	e16815_bacIII_dCJM898_1.d	Sample		2024-09-26 23:03:00	9
		e16802_bacIII_dFOTO_3	e16802_bacIII_dFOTO_3.d	Sample		2024-09-26 23:12:00	2094
	!	e16812_bacIII_dT7Ac_2	e16812_bacIII_dT7Ac_2.d	Sample		2024-09-26 23:20:00	18
	!	e16812_bacIII_dT7Ac_3	e16812_bacIII_dT7Ac_3.d	Sample		2024-09-26 23:29:00	20
		e16807_bacIII_dT13aH_1	e16807_bacIII_dT13aH_1.d	Sample		2024-09-26 23:37:00	43
		e16814_bacIII_dT1bH_3	e16814_bacIII_dT1bH_3.d	Sample		2024-09-26 23:46:00	7
		e16806_bacIII_dDBAT_2	e16806_bacIII_dDBAT_2.d	Sample		2024-09-26 23:54:00	2344
		e16817_bacIII_d197_1	e16817_bacIII_d197_1.d	Sample		2024-09-27 00:03:00	1625
		e16817_bacIII_d197_2	e16817_bacIII_d197_2.d	Sample		2024-09-27 00:12:00	3511
		e16818_bacIII_baccatinIIIpath_3	e16818_bacIII_baccatinIIIpath_3.d	Sample		2024-09-27 00:20:00	13879
		e16803_bacIII_dT5aH_1	e16803_bacIII_dT5aH_1.d	Sample		2024-09-27 00:29:00	5091
		e16818_bacIII_baccatinIIIpath_2	e16818_bacIII_baccatinIIIpath_2.d	Sample		2024-09-27 00:38:00	10426
		e16803_bacIII_dT5aH_3	e16803_bacIII_dT5aH_3.d	Sample		2024-09-27 00:46:00	9455
		e16803_bacIII_dT5aH_2	e16803_bacIII_dT5aH_2.d	Sample		2024-09-27 00:55:00	10677
		e16818_bacIII_baccatinIIIpath_1	e16818_bacIII_baccatinIIIpath_1.d	Sample		2024-09-27 01:03:00	1299
		e168_tmedia_needle_3	e168_tmedia_needle_3.d	Sample		2024-09-27 01:12:00	4320
		e168_ChemHtaxus_needle_1	e168_ChemHtaxus_needle_1.d	Sample		2024-09-27 01:20:00	28459
		e168_tmedia_needle_1	e168_tmedia_needle_1.d	Sample		2024-09-27 01:29:00	2399
		e168_tmedia_needle_2	e168_tmedia_needle_2.d	Sample		2024-09-27 01:38:00	1540
		e168_ChemHtaxus_needle_3	e168_ChemHtaxus_needle_3.d	Sample		2024-09-27 01:46:00	9756
		e168_ChemHtaxus_needle_2	e168_ChemHtaxus_needle_2.d	Sample		2024-09-27 01:55:00	10008
	!	BacIII_1nM.d	BacIII_1pM.d	Sample		2024-09-27 02:12:00	26
	!	BacIII_10nM.d	BacIII_10pM.d	Sample		2024-09-27 02:21:00	150
	!	BacIII_100nM.d	BacIII_100pM.d	Sample		2024-09-27 02:29:00	30
	!	BacIII_500nM.d	BacIII_1nM.d	Sample		2024-09-27 02:38:00	76
		BacIII_1uM.d	BacIII_10nM.d	Sample		2024-09-27 02:46:00	326
		BacIII_5uM.d	BacIII_100nM.d	Sample		2024-09-27 02:55:00	2696
		BacIII_10uM.d	BacIII_500nM.d	Sample		2024-09-27 03:04:00	16919
		BacIII_50uM.d	BacIII_1uM.d	Sample		2024-09-27 03:12:00	26213
		BacIII_100uM.d	BacIII_5uM.d	Sample		2024-09-27 03:21:00	214255
		blank10	BacIII_10uM.d	Sample		2024-09-27 03:29:00	197228
		blank10	BacIII_50uM.d	Sample		2024-09-27 03:38:00	2377882
		blank10	BacIII_100uM.d	Sample		2024-09-27 03:46:00	3000962
	!	BacIII_10pM_rep1	BacIII_10pM_rep1.d	Sample		2024-09-27 04:04:00	295
	!	BacIII_10pM_rep2	BacIII_10pM_rep2.d	Sample		2024-09-27 04:12:00	293
	!	BacIII_10pM_rep3	BacIII_10pM_rep3.d	Sample		2024-09-27 04:21:00	267
		BacIII_10pM_rep4	BacIII_10pM_rep4.d	Sample		2024-09-27 04:29:00	289
	!	BacIII_10pM_rep5	BacIII_10pM_rep5.d	Sample		2024-09-27 04:38:00	332
		BacIII_10pM_rep6	BacIII_10pM_rep6.d	Sample		2024-09-27 04:47:00	313
		BacIII_10pM_rep7	BacIII_10pM_rep7.d	Sample		2024-09-27 04:55:00	305
	!	BacIII_10pM_rep8	BacIII_10pM_rep8.d	Sample		2024-09-27 05:04:00	296
		BacIII_10pM_rep9	BacIII_10pM_rep9.d	Sample		2024-09-27 05:12:00	304
	!	BacIII_10pM_rep9	BacIII_10pM_rep10.d	Sample		2024-09-27 05:21:00	333
